# Transcriptional control of apical protein clustering drives *de novo* cell polarity establishment in the early mouse embryo

**DOI:** 10.1101/2020.02.10.942201

**Authors:** Meng Zhu, Peizhe Wang, Charlotte E. Handford, Jie Na, Magdalena Zernicka-Goetz

## Abstract

The establishment of cell polarity *de novo* in the early mammalian embryo triggers the transition from totipotency to differentiation to generate embryonic and extra-embryonic lineages. However, the molecular mechanisms governing the timing of cell polarity establishment remain unknown. Here, we identify stage-dependent transcription of Tfap2c and Tead4 as well as Rho GTPase signaling as key for the onset of cell polarization. Importantly, advancing their activity can induce precocious cell polarization and ectopic lineage differentiation in a cell-autonomous manner. Moreover, we show that the asymmetric clustering of apical proteins, regulated by Tfap2c-Tead4, and not actomyosin flow, mediates apical protein polarization. These findings identify the long-sought mechanism for the onset of polarization and the first lineage segregation in the mouse embryo.
