## Supplementary material for "Transcriptional control of apical protein clustering drives *de novo* cell polarity establishment in the early mouse embryo": Table S1

### Sheet: Sheet1
Rho-GTPases regulators	actin cytoskeleton regulators	cell polarity regulators
Arhgap1	Arpc3	Dlg5
Arhgap10	Arpc5	Llgl2
Arhgap12	Cfl1	Llgl1
Arhgap19	Cfl2	Vangl1
Arhgap28	Cttn	Vangl1
Arhgap29	Cap1	Vangl2
Arhgap5	Capzb	Ywhab
Arhgap8	Ccdc43	Ywhae
Arhgdig	Mybpc2	Ywhah
Arhgef16	Marcks	Ywhaq
Arhgef3	Marcksl1	B4galt1
Arhgef19	Dstn	Cd9
Rnd1	Rack1	Mark3
Rnd2	Krtcap2	Fabp3
Rnd3	Gmfg	Fabp5
Cdc42ep1	Ebp41	Fam89b
Cdc42ep4	Pfn1	Glrx3
Arhgdia	Jup	Celsr2
Net1		Celsr3
Arhgap11a		Cd151
Arhgap35		Celsr1
Ripor1		Als2
		Ap2m1
		Snx5
		Mesdc2
		Pdzd3
		Sycn
		Spint1
		Tagln2
		Tm4sf1
		Smpdl3a
		Ppp1ca
		Plekgh2
		Tmem92
		Wdr83
		Lpar1
		Lpar5
		Lpar6
		Lrg1
		Lgr4
		Gpr161
		P2y14
		Efna1
		Efna2
		S1pr2
		S1pr5
		Igf1r
		Igf2r
		Gpr137b
		Gpr160
		Gpr171
		Gpr172b
		Gpr19
		Gpr50
		Gprc5c
		Gprc5a
		Amhr2
		Stub1
		Tbxa2r
		Tdgf1
		Ptpn18
		Psen1
		Psap
		Itgae
		Zfp740
		Rbpj
		Gabpa
		Hand1
		Mapt
		Six1
		Trp63
		Xab2
		Rps11
		Oog1
		Pkm
		Pkn2
		Pkn3
		Sphk1
		Sphk2
