## Supplementary material for "Transcriptional control of apical protein clustering drives *de novo* cell polarity establishment in the early mouse embryo": Table S3

### Sheet: Sheet1
	Relative expression in genetic background A	Relative expression in genetic background B
Epb4.1l5	0.193407	0.240497
Nck2	0.205169	0.11092
Arhgap42	0.135194	0.227468
Tagln2	0.00948158	0.298489
Frmpd1	0.544864	0.240497
Amn	0.0181598	0.403686
Diaph2 (low expression)	0.193407	0.227468
Cdc42ep3	0.135194	0.227468
Plet1	0.541571	0.270117
Arhgdib	0.135194	0.227468
Vav1	0.00948158	0
Cdc42ep1	0.135194	0.227468
Plekhg2	0.541571	0.270117
Tpm4	0.00948158	0.192165
Anln	0.0181598	0.403686
Frmd4b	0.544864	0.240497
Trip10	0.00948158	0.192165
Tmsb10	0.00948158	0.192165
Arhgef16	0.135194	0.227468
Fgfr2	0.544864	0.240497
Shroom3	0.541571	0.295029
Rassf8	0.541571	0.295029
Tbcd	0.00948158	0.192165
Marcksl1	0.205169	0.11092
Marcks	0.205169	0.11092
Troap	0.00948158	0.192165
Cdc42ep4	0.135194	0.227468
Arhgef19	0.135194	0.227468
Lcp1	0.544864	0.11092
Arpc1b	0.135194	0.227468
