## Supplementary material for "Transcriptional control of apical protein clustering drives *de novo* cell polarity establishment in the early mouse embryo": Table S4

### Sheet: sgRNA
Primer name	Sequence (5' to 3')
Tfap2c-gRNA1-F	TAATACGACTCACTATAGCGCCGACCATTACTCGCATC
Tfap2c-gRNA1-R	TTCTAGCTCTAAAACCCAGATGCGAGTAATGGTC
Tfap2c-gRNA2-F	TAATACGACTCACTATAGTGGTAAGGCGGCGGGAAGTA
Tfap2c-gRNA2-R	TTCTAGCTCTAAAACCCTTACTTCCCGCCGCCTT
Tfap2c-gRNA3-F	TAATACGACTCACTATAGGCGCCGCCTCTCTCGCACAC
Tfap2c-gRNA3-R	TTCTAGCTCTAAAACCCGGTGTGCGAGAGAGGCG
Tead4-gRNA1-F	TAATACGACTCACTATAGGATAATTTTGCGGCGGCCGC
Tead4-gRNA1-R	TTCTAGCTCTAAAACCCTGCGGCCGCCGCAAAAT
Tead4-gRNA2-F	TAATACGACTCACTATAGGTCGGGAGAGCTCCACTCGT
Tead4-gRNA2-R	TTCTAGCTCTAAAACCCAACGAGTGGAGCTCTCC
Tead4-gRNA4-F	TAATACGACTCACTATAGCGAAATTGAGCGAAGCTTCC
Tead4-gRNA4-R	TTCTAGCTCTAAAACCCTGGAAGCTTCGCTCAATT

### Sheet: dsRNA
Primer name	Sequence (5' to 3')
ds-Als2-F	ACGTTAATACGACTCACTATAGGGGTGAGAGCAGTAACCGAGCC
ds-Als2-R	ACGTTAATACGACTCACTATAGGGCCTCAAAGCCTGATCCACAG
ds-Amhr2-F	ACGTTAATACGACTCACTATAGGGCAGGAAGGAGGTCATGCAGT
ds-Amhr2-R	ACGTTAATACGACTCACTATAGGGAGGGTACAGTTCCAGTACCAGC
ds-Ap2m1-F	ACGTTAATACGACTCACTATAGGGTTGATGACTGCACCTTCCAC
ds-Ap2m1-R	ACGTTAATACGACTCACTATAGGGCATGCGCTTGATCTTCCATA
ds-Arhgap10-F	ACGTTAATACGACTCACTATAGGGTGCCTCCTTACGGGAATTTT
ds-Arhgap10-R	ACGTTAATACGACTCACTATAGGGTTCTGCTCCACTTGGAGGTC
ds-Arhgap11a-F	ACGTTAATACGACTCACTATAGGGGCTTTTTAGGAAGTCGGGGT
ds-Arhgap11a-R	ACGTTAATACGACTCACTATAGGGCAGGATAAAATCTGGCACTCG
ds-Arhgap12-F	ACGTTAATACGACTCACTATAGGGCCTCCTGGTGAAGAAGACCA
ds-Arhgap12-R	ACGTTAATACGACTCACTATAGGGTCAGGTCCAGGCTTAGGTTG
ds-Arhgap19-F	ACGTTAATACGACTCACTATAGGGATTGGTGGTCAGCAACATCA
ds-Arhgap19-R	ACGTTAATACGACTCACTATAGGGTCGAACACTGTTGCCTGGTA
ds-Arhgap1-F	ACGTTAATACGACTCACTATAGGGTACCTGAGTGAGCTGAGCGA
ds-Arhgap1-R	ACGTTAATACGACTCACTATAGGGGGAAGATGCCCTCAGTGGT
ds-Arhgap28-F	ACGTTAATACGACTCACTATAGGGCTGCTGCTGCTGAAGTCAAG
ds-Arhgap28-R	ACGTTAATACGACTCACTATAGGGTGTCTTGGTAACTCCTGGCA
ds-ARHGAP29-F	ACGTTAATACGACTCACTATAGGGCCTGAAGACAAGAAACACCCA
ds-Arhgap29-F	ACGTTAATACGACTCACTATAGGGCCTGAAGACAAGAAACACCCA
ds-ARHGAP29-F2	ACGTTAATACGACTCACTATAGGGTGTCTGTAAAAGCCCCAAGC
ds-ARHGAP29-R	ACGTTAATACGACTCACTATAGGGACTAATCGTGCCTGATTGGAA
ds-Arhgap29-R	ACGTTAATACGACTCACTATAGGGACTAATCGTGCCTGATTGGAA
ds-ARHGAP29-R2	ACGTTAATACGACTCACTATAGGGTTGGCAGTAAAATTGTTCCGT
ds-Arhgap35-F	ATGCTAATACGACTCACTATAGGGGCTCCCTGGAGGATTGTGT
ds-Arhgap35-R	ATGCTAATACGACTCACTATAGGGATTCACATTGGACCTTGCAG
ds-Arhgap5-F	ACGTTAATACGACTCACTATAGGGAGAGGGAACAAGAAAGGCCA
ds-Arhgap5-F2	ACGTTAATACGACTCACTATAGGGAAGACCTTCAACCCACCAAC
ds-Arhgap5-R	ACGTTAATACGACTCACTATAGGGTCGAATGGGATCCGTCTATC
ds-Arhgap5-R2	ACGTTAATACGACTCACTATAGGGGCATGAAAGCGCTCTGTTTT
ds-Arhgap8-F	ACGTTAATACGACTCACTATAGGGAATCAAGGTGAACTCATCCCC
ds-Arhgap8-R	ACGTTAATACGACTCACTATAGGGCGAGAATCTGCTCGTAGGCT
ds-Arhgdia-F	ATGCTAATACGACTCACTATAGGGCAGAACAGGAACCCACTGCT
ds-Arhgdia-R	ATGCTAATACGACTCACTATAGGGCGGACACGATCTCTCTGTTC
ds-Arhgdig-F	ATGCTAATACGACTCACTATAGGGGCTTGGTCAAGTACAAGCAGG
ds-Arhgdig-R	ATGCTAATACGACTCACTATAGGGGTTCAGCCTGTCGTCATCAG
ds-Arhgef16-F	ACGTTAATACGACTCACTATAGGGGGAGGACATCAGCGACATCT
ds-Arhgef16-R	ACGTTAATACGACTCACTATAGGGAGGCCGCTTCTCGATCTC
ds-ArhGef19-F	ACGTTAATACGACTCACTATAGGGCTGGGGACTCAGGACAAGC
ds-ArhGef19-R	ACGTTAATACGACTCACTATAGGGGACTCCTCTAGGCGAGCCA
ds-Arhgef3-F2	ACGTTAATACGACTCACTATAGGGCCTTGATATTCCCCGGAGC
ds-Arhgef3-R2	ACGTTAATACGACTCACTATAGGGAGCTCTCCATGACAACACAGG
ds-Arpc3-F	ACGTTAATACGACTCACTATAGGGTTCAAGGCCAATGTCTTCTTC
ds-Arpc3-R	ACGTTAATACGACTCACTATAGGGTCACTCTGAGGGTCAAAAACC
ds-Arpc5-F	ACGTTAATACGACTCACTATAGGGAGGTGGACTCGTGCCTACG
ds-Arpc5-R	ACGTTAATACGACTCACTATAGGGTCAAAACTCGAACAATGGACC
ds-B4galt1-F	ACGTTAATACGACTCACTATAGGGGTCTCTCCTCACAAGGTGGC
ds-B4galt1-R	ACGTTAATACGACTCACTATAGGGCGAACTTGTCCATTGCAACA
ds-Cap1-F	ACGTTAATACGACTCACTATAGGGCCTCCTCCCCCAATCTCTAC
ds-Cap1-R	ACGTTAATACGACTCACTATAGGGCTTCCAGTTCCAGCAGAGC
ds-Capzb-F	ACGTTAATACGACTCACTATAGGGAGACCACGGTGGGCAAGGATTACCTTT
ds-Capzb-R	ACGTTAATACGACTCACTATAGGGAGACCACCCTCCACCAGGTCGTTCTTA
ds-Ccdc43-F	ACGTTAATACGACTCACTATAGGGGTGGAGCGATGGTCAGAAA
ds-Ccdc43-R	ACGTTAATACGACTCACTATAGGGTGTTTCGGAACAAGGTTCTGT
ds-CD151-F	ACGTTAATACGACTCACTATAGGGCAAGCTGCAGCAAGAGTTCC
ds-CD151-F	ACGTTAATACGACTCACTATAGGGAGTGTTCCAGCTTGAGGCTT
ds-Cdc42ep1-F	ACGTTAATACGACTCACTATAGGGGATGCTGTGACAAGCCTTCC
ds-Cdc42ep1-R	ACGTTAATACGACTCACTATAGGGCATCAGCAAACTCAAAGGCA
ds-Cdc42ep4-F	ACGTTAATACGACTCACTATAGGGCTGACCCACTCCTTGACGA
ds-Cdc42ep4-R	ACGTTAATACGACTCACTATAGGGCCATCCGTCATCCTCCAC
ds-Celsr1-F	TAATACGACTCACTATAGGGGGTATCCACAGTGTCACCGC
ds-Celsr1-R	TAATACGACTCACTATAGGGGTCGTTCTGGATGTTGAAGACA
ds-Celsr2-F	TAATACGACTCACTATAGGGGTCCACAGTGTGACAGCCC
ds-Celsr2-R	TAATACGACTCACTATAGGGCTGGGGCATCAGTATCCCT
ds-Celsr3-F	TAATACGACTCACTATAGGGGCCCCTGAGCAACCAAAC
ds-Celsr3-R	TAATACGACTCACTATAGGGCTGAAGGGTGAGGAGAGCTG
ds-Cfl1-F	ACGTTAATACGACTCACTATAGGGGGACAAGAAGAACATCATCCTGG
ds-Cfl1-R	ACGTTAATACGACTCACTATAGGGGGTGGCTCACAAAGGCTTG
ds-Cttn-F	ACGTTAATACGACTCACTATAGGGGTGCAAGCTGACCGTGTAGA
ds-Cttn-R	ACGTTAATACGACTCACTATAGGGGGCACACTTGTCCTGTCTGT
ds-Dlg5-F	ACGTTAATACGACTCACTATAGGGCAGAGGTCCAGGCGCATA
ds-Dlg5-R	ACGTTAATACGACTCACTATAGGGGCATATCCACCAGCCCATAG
ds-Dstn-F	ACGTTAATACGACTCACTATAGGGGTGTCATTTTCTGTCTCAGTGC
ds-Dstn-R	ACGTTAATACGACTCACTATAGGGGCACCTAGCTTTTCAGCAATACAG
ds-Epb41-F	ACGTTAATACGACTCACTATAGGGCCCAGATTCTGAAACGAAGG
ds-Epb41-R	ACGTTAATACGACTCACTATAGGGGCTGTCCCACAGGGCTAAAC
ds-Esrrb-F	ACGTTAATACGACTCACTATAGGGGAGGACTCCGCCATCAAAT
ds-Esrrb-R	ACGTTAATACGACTCACTATAGGGCTTTTTAGCAGGTGGGGAAA
ds-Fabp3-F	ACGTTAATACGACTCACTATAGGGCGGTACCTGGAAGCTAGTGG
ds-Fabp3-R	ACGTTAATACGACTCACTATAGGGGAGTCAGGATGAGTTTCCCG
ds-Fabp5-F	ACGTTAATACGACTCACTATAGGGCAAAACCGAGAGCACAGTGA
ds-Fabp5-R	ACGTTAATACGACTCACTATAGGGTTTGACCGCTCACTGAATTG
ds-Fam89b-F	ACGTTAATACGACTCACTATAGGGGGCCTTCTTAACGCTAGTGG
ds-Fam89b-R	ACGTTAATACGACTCACTATAGGGGAGGCTCCTCGTCATCAGAC
ds-Gabpa-F	ACGTTAATACGACTCACTATAGGGTGCAGTGTTCTTTGGATGCT
ds-Gabpa-R	ACGTTAATACGACTCACTATAGGGCCGAAATGTTGAGTGTGGTG
ds-Gata1-F	ACGTTAATACGACTCACTATAGGGTATGCTAGCTGGGCCTATGG
ds-Gata1-R	AGCTTAATACGACTCACTATAGGGTGCTGACAATCATTCGCTTC
ds-Gata3-F	ACGTTAATACGACTCACTATAGGGGCCACTCCAGTCCTCATCTC
ds-Gata3-R	ACGTACGTTAATACGACTCACTATAGGGCGCAGTTCACACACTCCCT
ds-Gata4-F	ACGTTAATACGACTCACTATAGGGGCTCCTACTCCAGCCCCTAC
ds-Gata4-R	ACGTTAATACGACTCACTATAGGGGCCGCAGGCATTACATACAG
ds-GFP-F	GAATTAATACGACTCACTATAGGGAGAACGTAAACGGCCACAAGTTCAGC
ds-GFP-R	GAATTAATACGACTCACTATAGGGAGAGGGTGTTCTGCTGGTAGTGGTCG
ds-Glrx3-F	ACGTTAATACGACTCACTATAGGGGATAGGTGGGCCAATTAGAG
ds-Glrx3-R	ACGTTAATACGACTCACTATAGGGGGAAGCATCAGAAGAGCTGG
ds-Gmfg-F	ACGTTAATACGACTCACTATAGGGTTGAGGAAATTTCGTTTCCG
ds-Gmfg-R	ACGTTAATACGACTCACTATAGGGCACCAGCCTGTTTTTACTTCC
ds-GPR137b-F	ACGTTAATACGACTCACTATAGGGCTGGCTGCTCTACTGCTTCC
ds-GPR137b-R	ACGTTAATACGACTCACTATAGGGCACACTGATGAGCCCTTTGA
ds-Gpr160-F	ACGTTAATACGACTCACTATAGGGTATGGCTTCTTGCATTACCCA
ds-Gpr160-F2	ACGTTAATACGACTCACTATAGGGCTTCTCACTCGCACTTGTCG
ds-Gpr160-R	ACGTTAATACGACTCACTATAGGGTCTGAGTGCTGACATAGGCG
ds-Gpr160-R2	ACGTTAATACGACTCACTATAGGGCGGGTCAACCAAAACGTAAG
ds-Gpr161-F	ACGTTAATACGACTCACTATAGGGGCCTTCATGGTCACCTGG
ds-Gpr161-F2	ACGTTAATACGACTCACTATAGGGGCCTTCATGGTCACCTGG
ds-Gpr161-R	ACGTTAATACGACTCACTATAGGGGTGAGATGTGGGGACAGACC
ds-Gpr161-R2	ACGTTAATACGACTCACTATAGGGCTGTGATCCTGTTGGAAATGC
ds-Gpr171-F	ACGTTAATACGACTCACTATAGGGTCTTAGCCTTTGTCAGCATCG
ds-Gpr171-R	ACGTTAATACGACTCACTATAGGGGTCTGATTGCAAGGAAGTTGG
ds-Gpr172b-F	ACGTATGGCTAGCATGACTGGTGGACAGCAAATGGGTGCTCCTGCCCTGTGTGCTAG
ds-Gpr172b-F2	ACGTTAATACGACTCACTATAGGGGTGCCTGTCTACTGGGCCT
ds-Gpr172b-R	ACGTATGGCTAGCATGACTGGTGGACAGCAAATGGGTGCTGCAAAGGTGAGGCCTCTTC
ds-Gpr172b-R2	ACGTTAATACGACTCACTATAGGGAGGGACTTAAGGCTGCCAGT
ds-Gpr19-F	ACGTTAATACGACTCACTATAGGGGGTCCGCTACTTCCAGTACCT
ds-Gpr19-R	ACGTTAATACGACTCACTATAGGGTCCGTGCCTATTCTCCAGAT
ds-Gpr50-F	ACGTTAATACGACTCACTATAGGGATCCTGTTCATCTCTCACCTCA
ds-Gpr50-F2	ACGTTAATACGACTCACTATAGGGCTGCCAAAGCCCGACTAC
ds-Gpr50-R	ACGTTAATACGACTCACTATAGGGGTGGATAGAGGCAGGTTTGC
ds-Gpr50-R2	ACGTTAATACGACTCACTATAGGGCAGATAGATGCAAGTGTTGCG
ds-Gprc5a-F	ACGTTAATACGACTCACTATAGGGTTCTGAGCTGCCTGCTCCT
ds-Gprc5a-R	ACGTTAATACGACTCACTATAGGGACCAAGGCTGTGCTGAGAAT
ds-Gprc5c-F	ACGTTAATACGACTCACTATAGGGCTCACCCTTGTGGAGGTCAT
ds-Gprc5c-R	ACGTTAATACGACTCACTATAGGGAAGAGGACAAAGGTCCAGGC
ds-Hand1-F	ACGTTAATACGACTCACTATAGGGCTGCCCCAGATTTCCCTG
ds-Hand1-R	ACGTTAATACGACTCACTATAGGGAGCACGTCCATCAAGTAGGC
ds-Igf1r-F	ACGTTAATACGACTCACTATAGGGGGAGAGACGTCATGCAAGTG
ds-Igf1r-R	ACGTTAATACGACTCACTATAGGGGCATGGTTCTCGCAAAGAC
ds-Igf2r-F	ACGTTAATACGACTCACTATAGGGCCTGCATGGTGTCAGAAGAC
ds-Igf2r-R	ACGTTAATACGACTCACTATAGGGCTGGCAGTTGTCTCCTTCCT
ds-Itgae-F	ACGTTAATACGACTCACTATAGGGCCCTGGACCACTACAAGGAA
ds-Itgae-R	ACGTTAATACGACTCACTATAGGGATTGAAGGCTGCGTGTCTCT
ds-Jarid2-F1	ACGTTAATACGACTCACTATAGGGGAGATTTTTCTAGATTGGAAAAGGGATAGAAG
ds-Jarid2-F2	ACGTTAATACGACTCACTATAGGGAGTTCAGCTGTCAACCACACAATCTC
ds-Jarid2-R1	ACGTTAATACGACTCACTATAGGGCCTTTTCCTCAAGGATGCTATTGAAG
ds-Jarid2-R2	ACGTTAATACGACTCACTATAGGGGCTTTGGCCGATTCCTTTCCAAAC
ds-Jup-F	ACGTTAATACGACTCACTATAGGGCACTTGACAAGCAACAGTCCC
ds-Jup-F2	ACGTTAATACGACTCACTATAGGGGTCCTCACCTGTGCCACG
ds-Jup-R	ACGTTAATACGACTCACTATAGGGCTCTCAGGATGGCGTGGAT
ds-Jup-R2	ACGTTAATACGACTCACTATAGGGGTTTGGCTGGTTGAGCAGTT
ds-Krtcap2-F	ACGTTAATACGACTCACTATAGGGATGCAGATCTACAGCCGCC
ds-Krtcap2-R	ACGTTAATACGACTCACTATAGGGAGTTTCTCTTCTTGCCCTTGC
ds-Lgr4-F	ACGTTAATACGACTCACTATAGGGCTGCAAGGTAGCTGGGTCTC
ds-Lgr4-R	ACGTTAATACGACTCACTATAGGGAATGGCCATCAATAAAAATGC
ds-Llgl1-F	ACGTTAATACGACTCACTATAGGGCACCAACTCGGGCTCTGT
ds-Llgl1-R	ACGTTAATACGACTCACTATAGGGTGAATTGTTCCTCAGATGCAA
ds-Llgl2-F	ACGTTAATACGACTCACTATAGGGTGCTGGAGTTGAACGATGAG
ds-Llgl2-R	ACGTTAATACGACTCACTATAGGGTTGACAAAGACCTGCCGC
ds-Lpar1-F	ACGTTAATACGACTCACTATAGGGCTCATTGACACCAGCCTGAC
ds-Lpar1-R	ACGTTAATACGACTCACTATAGGGACAAAGGTCACCAGGTTGAAA
ds-Lpar5-F	ACGTACGTTAATACGACTCACTATAGGGCCAGATGAACATGTACGGCA
ds-Lpar5-R	ACGTTAATACGACTCACTATAGGGAGCCTGCCCTTCCACAGTT
ds-Lpar6-F	ACGTTAATACGACTCACTATAGGGACAGTGATGGGAGGAAGTGC
ds-Lpar6-F2	TAATACGACTCACTATAGGGTCGCTCATGAGGACACAGAC
ds-Lpar6-R	ATCGTAATACGACTCACTATAGGGAAACAGAAGATGACCAAGTGGA
ds-Lpar6-R2	TAATACGACTCACTATAGGGGGAGCCGGAGAGATAGTTCC
ds-Lrg1-F	ACGTTAATACGACTCACTATAGGGAGCTGAGTTCGCTGCCCT
ds-Lrg1-R	ACGTTAATACGACTCACTATAGGGTCCAACATATCCAGGTGCTG
ds-Mapt-F	ACGTTAATACGACTCACTATAGGGTGACGAGAAGAAAGCCAAGG
ds-Mapt-R	ACGTTAATACGACTCACTATAGGGGGACCACTGCCACCTTCTT
ds-Marcks-F	ACGTTAATACGACTCACTATAGGGCGAAAAGGATGAGGCTGC
ds-Marcksl1-F	ACGTTAATACGACTCACTATAGGGGCGTGAGAAGCAATGGAGACTTAAC
ds-Marcksl1-F2	ACGTTAATACGACTCACTATAGGGGGCAGCCAGAGCTCTAAGG
ds-Marcksl1-R	ACGTTAATACGACTCACTATAGGGGCATCTCGCCCTGCTCCTG
ds-Marcksl1-R2	ACGTTAATACGACTCACTATAGGGTGCTCCTGCTCTTCCTCTGT
ds-Marcks-R	ACGTTAATACGACTCACTATAGGGCTTCTTGAAGGAGAAGCCGCTC
ds-Mark3-F	ACGTTAATACGACTCACTATAGGGAACTCCAGTTGCTTCAACCC
ds-Mark3-R	ACGTTAATACGACTCACTATAGGGATCATGTCACTGGGGTCCAT
ds-Mesdc2-F	ACGTTAATACGACTCACTATAGGGTCCAGAACACAAGAGACCCTC
ds-Mesdc2-R	ACGTTAATACGACTCACTATAGGGATAGCTCCCATCCCGGAG
ds-Mybpc2-F	ACGTTAATACGACTCACTATAGGGGGTACTTGATGGAGCGGAAG
ds-Mybpc2-R	ACGTTAATACGACTCACTATAGGGACCAATCCGATCTGGAGGT
ds-Net1-F	ACGTTAATACGACTCACTATAGGGAAATGAGCGCCACTTGTACC
ds-Net1-R	ACGTTAATACGACTCACTATAGGGCACTCTTCGTGGAGGTCTGG
ds-Oog1-F	ATGCTAATACGACTCACTATAGGGTGAGCCTCTTGGTTTTCTCC
ds-Oog1-R	ATGCTAATACGACTCACTATAGGGACATTGGGTATGCCGATCAT
ds-P2ry14-F	ACGTTAATACGACTCACTATAGGGATCGTGTTCTTTGGGCTCAT
ds-P2ry14-R	ACGTTAATACGACTCACTATAGGGCGAGCACGATGCTGAAGATA
ds-Pdzd3-F	ACGTTAATACGACTCACTATAGGGCCGACTTGGGCAGTTCTTGT
ds-Pdzd3-R	ACGTTAATACGACTCACTATAGGAGCAGCAATCTCAGTGTTCTCC
ds-Pfn1-F	ACGTTAATACGACTCACTATAGGGCGTAGGCTACAAGGACTCGC
ds-Pfn1-R	ACGTTAATACGACTCACTATAGGGATGAGGTCAGTACTGGGAACG
ds-Pkm-F	ATGCTAATACGACTCACTATAGGGAGACCATCAAGAATGTCCGTG
ds-Pkm-R	ATGCTAATACGACTCACTATAGGGCAAACACCATGTCCACATCC
ds-Pkn2-F	ACGTTAATACGACTCACTATAGGGGGTCAAACTAGCTGGAAACCC
ds-Pkn2-R	ACGTTAATACGACTCACTATAGGGTGTTTTGCCTTGTTGTTTTGA
ds-Pkn3-F	ACGTTAATACGACTCACTATAGGGGCAGCCTTATCCACAAGGAA
ds-Pkn3-R	ACGTTAATACGACTCACTATAGGGGCAGACAGGCAAGGAGAGAG
ds-Plekhf1-F	ACGTTAATACGACTCACTATAGGGGCCACATCGAAGAGTGTGTG
ds-Plekhf1-R	ACGTTAATACGACTCACTATAGGGACTGGATGCACCACAGACAG
ds-Plekhg2-F	ACGTTAATACGACTCACTATAGGGCTTAGAGGAGGCAGCACCAG
ds-Plekhg2-R	ACGTTAATACGACTCACTATAGGGACAGACTCCTGGGTGCAGTT
ds-Pou5f1-F	ACGTTAATACGACTCACTATAGGGGTTGGAGAAGGTGGAACCAA
ds-Pou5f1-R	ACGTTAATACGACTCACTATAGGGCCACATCCTTCTCTAGCCCA
ds-Ppp1ca-F	ACGTTAATACGACTCACTATAGGGGGGGCCTGTCTCCAGACTT
ds-Ppp1ca-R	ACGTTAATACGACTCACTATAGGGCTCCACAGTAGTTGGGAGCTG
ds-Psap-F	ACGTTAATACGACTCACTATAGGGGCCACCGAGACCATTAAGAA
ds-Psap-R	ACGTTAATACGACTCACTATAGGGCGATCACACCGCACAGAG
ds-Psen1-F	ACGTTAATACGACTCACTATAGGGCATCCACTGGAAAGGCCC
ds-Psen1-R	ACGTTAATACGACTCACTATAGGGTCACCAACCACACCATTGTT
ds-Ptpn18-F	ACGTTAATACGACTCACTATAGGGAAGGAAGCCTTCTCCCTCAG
ds-Ptpn18-R	ACGTTAATACGACTCACTATAGGGTCCAGTCTGTGCTCCATCTG
ds-Rack1-F	ACGTTAATACGACTCACTATAGGGCCGGCAGATTGTCTCTGG
ds-Rack1-R	ACGTTAATACGACTCACTATAGGGCTCCAGAAGCACAGAGGGAT
ds-Rbpj-F	ACGTTAATACGACTCACTATAGGGACAAGAGTCTCAACCCTGTGC
ds-Rbpj-R	ACGTTAATACGACTCACTATAGGGCGTGGAAATTCCCTCCTTCT
ds-Ripor1-F	ACGTTAATACGACTCACTATAGGGCTCTCCCCTCACCTCCACAG
ds-Ripor1-R	ACGTTAATACGACTCACTATAGGGACAGCACCGGTGGTATGAGT
ds-Rnd1-F	ACGTTAATACGACTCACTATAGGGCGAAAGACTGCTATCCCGAG
ds-Rnd1-R	ACGTTAATACGACTCACTATAGGGTGTCTTGCAGCCAATAAGCA
ds-Rnd2-F	ACGTTAATACGACTCACTATAGGGAGAGACTCAGGAGTTTTGCCC
ds-Rnd2-R	ACGTTAATACGACTCACTATAGGGGTACGACGTAGCTGCCTATGG
ds-Rnd3-F	ACGTTAATACGACTCACTATAGGGCAAGGACTGCTTCCCAGAAA
ds-Rnd3-R	ACGTTAATACGACTCACTATAGGGCGCAGATCAGACTTGCAGC
ds-Rps11-F	ACGTTAATACGACTCACTATAGGGTCGGTCTAGGCTTCAAGACG
ds-Rps11-R	ACGTTAATACGACTCACTATAGGGACGCTTCTCAAAGCGATTGT
ds-S1pr2-F	ACGTTAATACGACTCACTATAGGGGCTGATTCTGGGTGGCTTG
ds-S1pr2-F3	ACGTTAATACGACTCACTATAGGGGGGTGTCAGCATTCTGTCTG
ds-S1pr2-R	ACGTTAATACGACTCACTATAGGGCAGCCAGCAGATGATGAAAA
ds-S1pr2-R3	ACGTTAATACGACTCACTATAGGGTTTCCTTTCCCCGAATATGA
ds-S1pr3-F	ACGTTAATACGACTCACTATAGGGCCAACAGTGTGGTTCCTCAG
ds-S1pr3-R	ACGTTAATACGACTCACTATAGGGCGCATACAAGATGACGATGG
ds-Sfn-F	ACGTTAATACGACTCACTATAGGGAGAGACCGAGCTCAGAGGTG
ds-Sfn-R	ACGTTAATACGACTCACTATAGGGGACTGAAAAGTTCAGGGCCA
ds-Six1-F	ACGTTAATACGACTCACTATAGGGGGCGAGGAGACCAGCTACT
ds-Six1-R	ACGTTAATACGACTCACTATAGGGAGCAGAAGGACCGAGTTCTG
ds-Slk-F	ACGTTAATACGACTCACTATAGGGCAAGACCAGCAAACTGTGGA
ds-Slk-R	ACGTTAATACGACTCACTATAGGGCTGTCCCCACCTCACTGC
ds-Smpdl3a-F	ACGTTAATACGACTCACTATAGGGCTCCCTTATGCAACTGACACC
ds-Smpdl3a-R	ACGTTAATACGACTCACTATAGGGCACCATGTCCAGCAATGTGT
ds-Snx5-F	ACGTTAATACGACTCACTATAGGGCAAGGAGATGTTTGGAGGCT
ds-Snx5-R	ACGTTAATACGACTCACTATAGGGTGATGAGACTCGACCTTCCAC
ds-Spint1-F	ACGTTAATACGACTCACTATAGGGTCCCACGCTGGTACTACGAC
ds-Spint1-R	ACGTTAATACGACTCACTATAGGGCAAAGCCGCTGGTGTATTTT
ds-Stub1-F	ACGTTAATACGACTCACTATAGGGACCAGGAGAGTGAGCTGCAT
ds-Stub1-R	ACGTTAATACGACTCACTATAGGGCTGGGTGTAATGCAGGGTTC
ds-Sycn-F	ACGTTAATACGACTCACTATAGGGCGCAGACCTGAAGAAGTCAG
ds-Sycn-R	ACGTTAATACGACTCACTATAGGGGGTACTCTTCCAGGCGAGG
ds-Tagln2-F	ACGTTAATACGACTCACTATAGGGCACTGTATCCTGAGGGGCAG
ds-Tagln2-R	ACGTTAATACGACTCACTATAGGGATCTGCAACCCAATCACGTT
ds-Taxbr2-F	ACGTTAATACGACTCACTATAGGGAGCTATGGTGTTCTTCGGGC
ds-Taxbr2-R	ACGTTAATACGACTCACTATAGGGCCCAGGAGTGCGAATATGAG
ds-Tdgf1-F	ACGTTAATACGACTCACTATAGGGGTACGCGATCGGTCTTTCC
ds-Tdgf1-R	ACGTTAATACGACTCACTATAGGGGAGGAAGACAGTGGAGCTGG
ds-Tead4-F	ACGTTAATACGACTCACTATAGGGTGTTGGAGTTCTCGGCTTTC
ds-Tead4-R	TAATACGACTCACTATAGGGTAATCATGTTCTCCGGGCTC
ds-Tfap2c-F	ACGTTAATACGACTCACTATAGGGCCACGTCACTCTCCTCACG
ds-Tfap2c-R	ACGTTAATACGACTCACTATAGGGTATCGATGGCGATTAGAGCC
ds-Tm4sf1-F	TAATACGACTCACTATAGGGTCCTCTGGGTCCTCTCTCCT
ds-Tm4sf1-R	TAATACGACTCACTATAGGGGAGGTTCTGCTTTCCCACAG
ds-Tmem92-F	ACGTTAATACGACTCACTATAGGGTCTTAAACTGCCCCAAAGGA
ds-Tmem92-R	ACGTTAATACGACTCACTATAGGGACAAAAGGGGAGGGGTCTTA
ds-Trp63-F	ACGTTAATACGACTCACTATAGGGCTGCCAGATTGCGAAGACAT
ds-Trp63-R	ACGTTAATACGACTCACTATAGGGATTCAGTGCCAACCTGTGGT
ds-Vangl1-F	TAATACGACTCACTATAGGGATTGCCAGGATTAGCAAGGA
ds-Vangl1-R	TAATACGACTCACTATAGGGATTGCCAGGATTAGCAAGGA
ds-Vangl2-F	TAATACGACTCACTATAGGGGATGACAACTGGGGAGAAACA
ds-Vangl2-R	TAATACGACTCACTATAGGGAACAGCAGGATGAGCAGCTT
ds-Wdr83-F	ACGTTAATACGACTCACTATAGGGGACACAGGGGAGCTGCTG
ds-Wdr83-R	ACGTTAATACGACTCACTATAGGGCATCAGCAAACTCAAAGGCA
ds-Xab2-F2	ACGTTAATACGACTCACTATAGGGTACCGATATCTGAAGGCACG
ds-Xab2-R2	ACGTTAATACGACTCACTATAGGGAGCGCAGGAAACGTAGATACA
ds-Ywhab-F	ACGTTAATACGACTCACTATAGGGGAGGAATGAGAAGAAGCAGCA
ds-Ywhab-R	ACGTTAATACGACTCACTATAGGGTTCAAATGCTTCTTGGTAAGCC
ds-Ywhae-F	ACGTTAATACGACTCACTATAGGGTGAAAGGGGACTACCACAGG
ds-Ywhae-R	ACGTTAATACGACTCACTATAGGGAGCTTTCTTCACTCAGCGTGT
ds-Ywhah-F	ACGTTAATACGACTCACTATAGGGTACTACCGCTACCTGGCAGA
ds-Ywhah-R	ACGTTAATACGACTCACTATAGGGTGCTTCTTCATCCTGCTGGT
ds-Ywhaq-F	ACGTTAATACGACTCACTATAGGGAGAAGGAGATGCAGCCTACG
ds-Ywhaq-R	ACGTTAATACGACTCACTATAGGGTTCTTGAGGGGAAGGAGGTT
ds-Zfp281-F	ACGTTAATACGACTCACTATAGGGAGTCAGTCATTCAGTCTGCAG
ds-Zfp281-R	ACGTTAATACGACTCACTATAGGGCATTAGTGGATTTTTCGAAAGCCTG
ds-Zfp740-F	ACGTTAATACGACTCACTATAGGGAAAGGGCCACCGAAAAGAC
ds-Zfp740-R	ACGTTAATACGACTCACTATAGGGACTGTGTACCCGCTTGTGG

### Sheet: qPCR
Primer name	Sequence (5' to 3')
Myl12b-qF	CTTAGTTTCTCAGTCACTTCCCCTC
Myl12b-qR	GTCCTGGGCTTTCACAGTGGTT
Cfl1-qF	ATGACATGAAGGTTCGCAAGT
Cfl1-qR	GACAAAAGTGGTGTAGGGGTC
Dstn-qF	GAGTTCAGGTTGCGGATGAAG
Dstn-qR	TGCACTGAGACAGAAAATGACAG
Arpc5-qF	GTGGACGTGGACGAATATGAC
Arpc5-qR	CTTGCCGTAGGCACGAGTC
Pfn1-qF	TGGAACGCCTACATCGACAG
Pfn1-qR	GTAATGCTAACGAAGGTCTTCCC
